# Benchmarking the Impact of Data Leakage on the Performance of Knowledge Graph Embedding Models for Biomedical Link Prediction

**DOI:** 10.1101/2025.01.23.634511

**Authors:** Galadriel Brière, Thomas Stosskopf, Benjamin Loire, Anaïs Baudot

## Abstract

**Motivation:** Knowledge Graphs (KGs) organize complex biomedical knowledge into structured representations of entities and relations. Knowledge Graph Embedding (KGE) models learn compact representations of KGs, and are widely applied for biomedical link prediction. Despite extensive work on KGE models, current evaluations often overlook the issue of data leakage, which can artificially inflate performance and undermine benchmark validity. Data leakage can arise when (1) there is redundancy between training and test sets, (2) the model leverages illegitimate features, or (3) the test set does not accurately reflect real-world inference.

**Results:** We assess the impact of data leakage on KGE-based link prediction across three biomedical knowledge graphs, using decoder-only and GNN-based models. We first demonstrate the impact of train-test redundancies and implement a systematic procedure to detect and remove them. Using permutation experiments, we also investigate whether node degree acts as an illegitimate predictive feature, and find no evidence that predictions are driven by degree alone. Finally, we evaluate how well common test set sampling strategies reflect real-world inference in drug repurposing. We compare random and cold-start data splits with an independent test set from Orphanet, and observe a substantial performance drop on the latter, indicating that current benchmarking practices may overestimate how well KGE models generalize to practical applications. Overall, our findings highlight the importance of rigorous benchmark design and careful evaluation of the generalization ability of KGE models for biomedical link prediction.

**Availability and Implementation:** Code and results are openly available on GitHub at https://github.com/galadrielbriere/data_leakage_kge_benchmark.git.

**Supplementary Information:** Supplementary data are available.
