## Supplementary File S1 for "Benchmarking the Impact of Data Leakage on the Performance of Knowledge Graph Embedding Models for Biomedical Link Prediction"

### Sheet: ShepherdKG
ShepherdKG
DL1: With DL1
Set	Run	GAT		GCNmean		GCNmax		ANALOGY		ComplEx		HolE		RESCAL		DistMult		TransE		TransD
		MRR	Hit@10	MRR	Hit@10	MRR	Hit@10	MRR	Hit@10	MRR	Hit@10	MRR	Hit@10	MRR	Hit@10	MRR	Hit@10	MRR	Hit@10	MRR	Hit@10
Test	1	0.369139	0.502258	0.283731	0.377725	0.46054	0.544641	0.358999	0.617094	0.377154	0.656319	0.256643	0.430796	0.236353	0.390204	0.126104	0.207843	0.121327	0.196308	0.0549668	0.105612
	2	0.395119	0.513462	0.309861	0.400037	0.408748	0.473654	0.415764	0.651764	0.459544	0.681003	0.391106	0.58778	0.410334	0.596887	0.138481	0.216414	0.229047	0.338181	0.153557	0.309097
Indication	1	0.0679557	0.135343	0.0192615	0.036052	0.0358473	0.0786052	0.112153	0.257092	0.203295	0.365839	0.11774	0.216312	0.174639	0.330969	0.0717424	0.134752	0.0721126	0.134161	0.0275329	0.0537825
	2	0.0400737	0.0768322	0.0271791	0.0478723	0.0416617	0.0744681	0.138155	0.30792	0.206424	0.4013	0.0917999	0.190898	0.252374	0.432624	0.122741	0.231087	0.132071	0.210402	0.114668	0.225177
Independent Test	1	0.00992808	0.0145278	0.00242799	0.00242131	0.00426082	0.00726392	0.00360842	0.0090799	0.00842589	0.0199758	0.00593574	0.0127119	0.0142732	0.0320823	0.00402432	0.00544794	0.00389083	0.00726392	0.00226603	0.00423729
	2	0.00477482	0.0066586	0.00349439	0.00544794	0.00223403	0.00242131	0.006799	0.0211864	0.0127127	0.0290557	0.00607755	0.0169492	0.0151193	0.0345036	0.00775448	0.0169492	0.00502264	0.0108959	0.00515561	0.0108959
DL1: Without DL1
Set	Run	GAT		GCNmean		GCNmax		ANALOGY		ComplEx		HolE		RESCAL		DistMult		TransE		TransD
		MRR	Hit@10	MRR	Hit@10	MRR	Hit@10	MRR	Hit@10	MRR	Hit@10	MRR	Hit@10	MRR	Hit@10	MRR	Hit@10	MRR	Hit@10	MRR	Hit@10
Test	1	0.389777	0.531053	0.304304	0.397579	0.455784	0.540492	0.304786	0.49303	0.302118	0.517509	0.234225	0.382074	0.241166	0.402879	0.112451	0.190375	0.122931	0.198089	0.0519689	0.0945283
	2	0.396066	0.516379	0.29207	0.381596	0.461438	0.545799	0.324596	0.551138	0.291771	0.550009	0.319485	0.524177	0.382243	0.562598	0.120468	0.18211	0.223923	0.331099	0.151759	0.306699
Indication	1	0.0641836	0.113744	0.0234589	0.0402844	0.0357088	0.0598341	0.205443	0.357227	0.199593	0.362559	0.124335	0.228673	0.183128	0.337085	0.0654873	0.141588	0.0788542	0.153436	0.0427826	0.0770142
	2	0.0505385	0.096564	0.0155949	0.0308057	0.0389576	0.0675355	0.168421	0.346564	0.167766	0.337085	0.0377054	0.0853081	0.270781	0.456161	0.0821135	0.149882	0.138472	0.21327	0.121109	0.237559
Independent Test	1	0.00517405	0.00847458	0.00317764	0.00302663	0.00240337	0.00302663	0.00949205	0.0169492	0.00721395	0.0169492	0.00379086	0.00968523	0.0144102	0.0223971	0.00535053	0.00786925	0.00386797	0.00544794	0.00253337	0.00726392
	2	0.00459601	0.00726392	0.00372384	0.00181598	0.0033858	0.00363196	0.00656395	0.0169492	0.00555618	0.0121065	0.00390074	0.00605327	0.016008	0.0308717	0.00416234	0.00423729	0.00498524	0.0102906	0.00442006	0.00847458
DL2: Permuted indications
Set	Run	GAT		GCNmean		GCNmax		ANALOGY		ComplEx		HolE		RESCAL		DistMult		TransE		TransD
		MRR	Hit@10	MRR	Hit@10	MRR	Hit@10	MRR	Hit@10	MRR	Hit@10	MRR	Hit@10	MRR	Hit@10	MRR	Hit@10	MRR	Hit@10	MRR	Hit@10
Test	1	0.381155	0.486673	0.327025	0.412011	0.437817	0.511699	0.308339	0.502207	0.290568	0.490209	0.233948	0.39248	0.239213	0.390585	0.11294	0.191933	0.122702	0.198534	0.053608	0.104451
	2	0.414398	0.531522	0.280419	0.375182	0.44123	0.517003	0.308819	0.546858	0.297687	0.487815	0.220691	0.373568	0.384212	0.561095	0.122416	0.183426	0.223171	0.32973	0.151691	0.306195
Indication	1	0.047891	0.108156	0.0197687	0.0508274	0.0357653	0.0691489	0.017857	0.0390071	0.0190033	0.035461	0.012185	0.0183215	0.020141	0.0413712	0.00801595	0.0112293	0.0230495	0.0567376	0.00760531	0.0118203
	2	0.0364588	0.0786052	0.0171311	0.037234	0.0527525	0.0898345	0.011284	0.0189125	0.0106328	0.0206856	0.0135185	0.0265957	0.0166135	0.034279	0.0095496	0.0135934	0.0432423	0.105792	0.0186693	0.0336879
DL3: Cold-start (drugs)
Set	Run	GAT		GCNmean		GCNmax		ANALOGY		ComplEx		HolE		RESCAL		DistMult		TransE		TransD
		MRR	Hit@10	MRR	Hit@10	MRR	Hit@10	MRR	Hit@10	MRR	Hit@10	MRR	Hit@10	MRR	Hit@10	MRR	Hit@10	MRR	Hit@10	MRR	Hit@10
Indication	1	0.0472239	0.0763547	0.0136084	0.0275862	0.0253773	0.0334975	0.0653553	0.113793	0.0907672	0.166995	0.0516675	0.100493	0.131571	0.243842	0.0582198	0.110345	0.0384867	0.116749	0.025167	0.0561576
	2	0.0276	0.0463054	0.016969	0.0300493	0.030402	0.0413793	0.0887257	0.176847	0.0946213	0.185714	0.0560071	0.100493	0.163505	0.288177	0.0707309	0.140394	0.0985444	0.194089	0.0848584	0.171429
Independent Test	1	0.00586208	0.0066586	0.00548357	0.00423729	0.00205125	0	0.00673556	0.0127119	0.00573246	0.0139225	0.00653287	0.0151332	0.0143848	0.0284504	0.00235058	0.00302663	0.00491302	0.00786925	0.00441741	0.0090799
	2	0.00231971	0.00363196	0.00524792	0.00484262	0.00276102	0.00242131	0.0109027	0.0230024	0.00742393	0.0175545	0.00689115	0.0115012	0.011964	0.0248184	0.00626443	0.0102906	0.00398752	0.0066586	0.00473844	0.0102906
DL3: Cold-start (diseases)
Set	Run	GAT		GCNmean		GCNmax		ANALOGY		ComplEx		HolE		RESCAL		DistMult		TransE		TransD
		MRR	Hit@10	MRR	Hit@10	MRR	Hit@10	MRR	Hit@10	MRR	Hit@10	MRR	Hit@10	MRR	Hit@10	MRR	Hit@10	MRR	Hit@10	MRR	Hit@10
Indication	1	0.0161088	0.0334957	0.00443775	0.00243605	0.00660263	0.0170524	0.0666137	0.124239	0.0799561	0.124848	0.0334851	0.0615104	0.086899	0.155907	0.0259712	0.0560292	0.0442097	0.0718636	0.0174604	0.0365408
	2	0.0152325	0.0200974	0.0041515	0.00243605	0.00515108	0.0158343	0.0662517	0.132765	0.0617534	0.116322	0.0332104	0.0560292	0.0858625	0.141291	0.040679	0.0724726	0.0623864	0.0773447	0.031408	0.0633374
Independent Test	1	0.00447101	0.00726392	0.00435642	0.00302663	0.00402329	0.00786925	0.00732486	0.0169492	0.00900521	0.0187651	0.00568942	0.00786925	0.0164924	0.0302663	0.00584914	0.0133172	0.00479439	0.00968523	0.00338169	0.00484262
	2	0.00516931	0.0066586	0.00447647	0.00484262	0.00204627	0.00242131	0.0110912	0.0254237	0.00831718	0.0217918	0.00528516	0.0121065	0.0103192	0.0187651	0.00845494	0.0151332	0.00504165	0.00968523	0.00392968	0.00726392

### Sheet: BioKG
BioKG
DL1: With DL1
Set	Run	GAT		GCNmean		GCNmax		ANALOGY		ComplEx		HolE		RESCAL		DistMult		TransE		TransD
		MRR	Hit@10	MRR	Hit@10	MRR	Hit@10	MRR	Hit@10	MRR	Hit@10	MRR	Hit@10	MRR	Hit@10	MRR	Hit@10	MRR	Hit@10	MRR	Hit@10
Test	1	0.768179	0.81949	0.456442	0.701687	0.789461	0.829186	0.593288	0.884368	0.562446	0.883489	0.574448	0.835901	0.538253	0.81596	0.0815293	0.150259	0.22142	0.352781	0.232125	0.394648
	2	0.794384	0.842126	0.451064	0.70552	0.783142	0.82765	0.588043	0.896563	0.525242	0.893159	0.721769	0.884326	0.614036	0.84512	0.0797186	0.148139	0.247336	0.381674	0.241258	0.411912
Indication	1	0.300937	0.531836	0.141899	0.301422	0.501329	0.650106	0.022353	0.0460526	0.0190162	0.0375076	0.0421507	0.0857532	0.0570956	0.112447	0.032587	0.0645039	0.0338693	0.0687387	0.03494	0.0775106
	2	0.354144	0.5884	0.125754	0.288339	0.523678	0.650484	0.0292259	0.058908	0.0247977	0.04817	0.0462389	0.0965668	0.0670703	0.134831	0.0350174	0.0728978	0.0673117	0.13173	0.0413109	0.0856019
Independent Test	1	0.00896597	0.0171233	0.00510676	0.0119863	0.00563011	0.0119863	0.00615813	0.00856164	0.00314509	0.00342466	0.00510214	0.0136986	0.0146863	0.0308219	0.00954093	0.0119863	0.0028279	0.00342466	0.00313494	0.00513699
	2	0.0105252	0.0171233	0.00762526	0.015411	0.00477012	0.0119863	0.00571634	0.010274	0.00508576	0.00684932	0.00819385	0.0171233	0.0161426	0.0239726	0.00641445	0.0136986	0.00376622	0.00856164	0.00394203	0.00856164
DL1: Without DL1
Set	Run	GAT		GCNmean		GCNmax		ANALOGY		ComplEx		HolE		RESCAL		DistMult		TransE		TransD
		MRR	Hit@10	MRR	Hit@10	MRR	Hit@10	MRR	Hit@10	MRR	Hit@10	MRR	Hit@10	MRR	Hit@10	MRR	Hit@10	MRR	Hit@10	MRR	Hit@10
Test	1	0.802521	0.843163	0.503491	0.714401	0.800829	0.835121	0.373063	0.695651	0.267622	0.633027	0.406614	0.673372	0.474937	0.741988	0.0724084	0.134011	0.2153	0.342325	0.220833	0.380805
	2	0.751127	0.801053	0.517329	0.706125	0.771617	0.814766	0.369873	0.726357	0.277806	0.667357	0.484656	0.738783	0.534868	0.777168	0.0686974	0.130723	0.238911	0.368878	0.227999	0.394278
Indication	1	0.42802	0.652549	0.195579	0.347376	0.542021	0.66291	0.0460152	0.0988504	0.0472481	0.0977159	0.0362387	0.0754046	0.0548881	0.108758	0.03281	0.0690516	0.0341085	0.073892	0.0426764	0.0906822
	2	0.259827	0.514294	0.136695	0.287097	0.445591	0.622296	0.0481726	0.0990017	0.0498791	0.108153	0.0424199	0.089699	0.0640422	0.130313	0.0323211	0.0700348	0.0705642	0.132431	0.0471455	0.0986235
Independent Test	1	0.00822277	0.0222603	0.00739255	0.00856164	0.0046144	0.00856164	0.0101759	0.0136986	0.0057891	0.00856164	0.00484675	0.015411	0.0122224	0.0273973	0.00648876	0.0119863	0.00185797	0	0.0039274	0.00342466
	2	0.00732914	0.0205479	0.00327744	0.00684932	0.00588868	0.00684932	0.0096192	0.0188356	0.0063531	0.00856164	0.00982204	0.0205479	0.0220464	0.0308219	0.00865641	0.010274	0.00455168	0.00856164	0.00466056	0.00513699
DL2: Permuted indications
Set	Run	GAT		GCNmean		GCNmax		ANALOGY		ComplEx		HolE		RESCAL		DistMult		TransE		TransD
		MRR	Hit@10	MRR	Hit@10	MRR	Hit@10	MRR	Hit@10	MRR	Hit@10	MRR	Hit@10	MRR	Hit@10	MRR	Hit@10	MRR	Hit@10	MRR	Hit@10
Test	1	0.801016	0.840934	0.507467	0.710444	0.782728	0.825039	0.383767	0.697031	0.296964	0.662427	0.403696	0.669256	0.473634	0.741374	0.0731723	0.135408	0.214166	0.34384	0.220522	0.378784
	2	0.757012	0.816997	0.505698	0.707244	0.788429	0.827387	0.371158	0.722408	0.28894	0.620633	0.48293	0.739252	0.530921	0.775032	0.0719406	0.134181	0.238298	0.36868	0.231966	0.397502
Indication	1	0.223823	0.466294	0.0592961	0.123791	0.46752	0.602252	0.0168244	0.0307588	0.0175245	0.0307588	0.0143586	0.0246372	0.0162107	0.0298519	0.0128954	0.0224456	0.0258777	0.0540357	0.0179371	0.0328748
	2	0.206885	0.437651	0.0848758	0.206469	0.497055	0.621901	0.0162878	0.0286427	0.0172951	0.0317412	0.013404	0.0219166	0.0167823	0.0290206	0.0124427	0.0210852	0.0486383	0.0974909	0.0201488	0.039601
DL3: Cold-start (drugs)
Set	Run	GAT		GCNmean		GCNmax		ANALOGY		ComplEx		HolE		RESCAL		DistMult		TransE		TransD
		MRR	Hit@10	MRR	Hit@10	MRR	Hit@10	MRR	Hit@10	MRR	Hit@10	MRR	Hit@10	MRR	Hit@10	MRR	Hit@10	MRR	Hit@10	MRR	Hit@10
Indication	1	0.074376	0.170316	0.0638231	0.111314	0.153745	0.231144	0.0196548	0.0419708	0.0206544	0.0480535	0.0157381	0.0279805	0.0254284	0.0517032	0.0205318	0.0407543	0.0271737	0.0462287	0.00876963	0.0139903
	2	0.0785266	0.1691	0.0653052	0.124088	0.169757	0.243309	0.0295393	0.0614355	0.0279563	0.0577859	0.0124031	0.0243309	0.0296406	0.0559611	0.0150664	0.0328467	0.0423704	0.0723844	0.0104716	0.0139903
Independent Test	1	0.00475647	0.00513699	0.00546286	0.00856164	0.0097158	0.0136986	0.0133252	0.0239726	0.0108369	0.0222603	0.0113536	0.0256849	0.0137762	0.0273973	0.0107011	0.0171233	0.00319378	0.00513699	0.00496865	0.00856164
	2	0.00508509	0.0171233	0.00660177	0.0171233	0.00595688	0.0136986	0.0160361	0.0273973	0.00998838	0.0136986	0.0103486	0.0136986	0.0123151	0.0308219	0.00528661	0.0119863	0.00600719	0.010274	0.00384504	0.00684932
DL3: Cold-start (diseases)
Set	Run	GAT		GCNmean		GCNmax		ANALOGY		ComplEx		HolE		RESCAL		DistMult		TransE		TransD
		MRR	Hit@10	MRR	Hit@10	MRR	Hit@10	MRR	Hit@10	MRR	Hit@10	MRR	Hit@10	MRR	Hit@10	MRR	Hit@10	MRR	Hit@10	MRR	Hit@10
Indication	1	0.0389581	0.0677249	0.0138674	0.0269841	0.0350699	0.0619048	0.00680898	0.0126984	0.00642578	0.0137566	0.00505862	0.0126984	0.00773895	0.0148148	0.00319125	0.00582011	0.0124837	0.0275132	0.00571886	0.0132275
	2	0.0522302	0.108995	0.020018	0.0428571	0.0289722	0.047619	0.0092727	0.0169312	0.0069236	0.0185185	0.00770457	0.0126984	0.00643812	0.010582	0.00497669	0.0100529	0.0248432	0.0555556	0.00482159	0.0116402
Independent Test	1	0.00352354	0	0.00487029	0.010274	0.00445728	0.010274	0.00474709	0.015411	0.00555192	0.0119863	0.00560664	0.0136986	0.0115146	0.0188356	0.00224114	0.00342466	0.00261844	0.00513699	0.00545642	0.0136986
	2	0.00416247	0.00513699	0.00441408	0.010274	0.00416769	0.00684932	0.00731006	0.015411	0.0063629	0.015411	0.00911367	0.010274	0.0168943	0.0342466	0.00202905	0.00171233	0.0038772	0.00856164	0.00393272	0.00342466

### Sheet: HetionetKG
HetionetKG
DL1: With DL1
Set	Run	GAT		GCNmean		GCNmax		ANALOGY		ComplEx		HolE		RESCAL		DistMult		TransE		TransD
		MRR	Hit@10	MRR	Hit@10	MRR	Hit@10	MRR	Hit@10	MRR	Hit@10	MRR	Hit@10	MRR	Hit@10	MRR	Hit@10	MRR	Hit@10	MRR	Hit@10
Test	1	0.385136	0.582151	0.38098	0.516581	0.513075	0.641348	0.159232	0.320855	0.166386	0.33882	0.136274	0.268278	0.167658	0.324752	0.0849502	0.170515	0.121661	0.215989	0.102393	0.220937
	2	0.367122	0.522191	0.393118	0.5127	0.524095	0.661489	0.164803	0.327264	0.172128	0.348004	0.138274	0.268897	0.181361	0.345287	0.0799653	0.13816	0.151536	0.259154	0.108392	0.24209
Indication	1	0.255017	0.447368	0.130755	0.322368	0.255913	0.414474	0.114728	0.217105	0.185745	0.361842	0.0942816	0.184211	0.281235	0.526316	0.0660424	0.171053	0.178748	0.309211	0.135993	0.276316
	2	0.321681	0.513158	0.182673	0.368421	0.236183	0.394737	0.0989663	0.177632	0.139372	0.256579	0.0903325	0.125	0.290094	0.539474	0.0298478	0.0657895	0.277011	0.467105	0.172517	0.309211
Independent Test	1	0.0144774	0.0416667	0.0111518	0	0.00720264	0	0.0102525	0	0.00599626	0	0.0243169	0.0416667	0.0245076	0.0416667	0.0166038	0.0416667	0.00932608	0.0416667	0.00614855	0
	2	0.00968628	0	0.0122082	0	0.0220999	0.125	0.00776712	0	0.00424529	0	0.0258576	0.0416667	0.0181865	0.0416667	0.0359337	0.166667	0.00549582	0	0.00451758	0
DL1: Without DL1
Set	Run	GAT		GCNmean		GCNmax		ANALOGY		ComplEx		HolE		RESCAL		DistMult		TransE		TransD
		MRR	Hit@10	MRR	Hit@10	MRR	Hit@10	MRR	Hit@10	MRR	Hit@10	MRR	Hit@10	MRR	Hit@10	MRR	Hit@10	MRR	Hit@10	MRR	Hit@10
Test	1	0.355443	0.516834	0.381464	0.484166	0.512248	0.646774	0.149195	0.287215	0.149591	0.28082	0.11565	0.230281	0.153294	0.297922	0.0635525	0.113133	0.122919	0.213116	0.102911	0.221433
	2	0.352576	0.534988	0.403823	0.509904	0.512468	0.652406	0.153876	0.294295	0.155528	0.29984	0.131911	0.250559	0.169866	0.314518	0.0788768	0.140433	0.151339	0.256868	0.10742	0.239667
Indication	1	0.250542	0.315789	0.14414	0.322368	0.118595	0.263158	0.0871537	0.177632	0.109532	0.197368	0.0829139	0.223684	0.29617	0.506579	0.0188485	0.0460526	0.190631	0.335526	0.117541	0.236842
	2	0.326247	0.552632	0.237568	0.394737	0.245514	0.421053	0.070694	0.157895	0.139071	0.322368	0.0703262	0.190789	0.291249	0.493421	0.0878509	0.171053	0.252117	0.453947	0.162164	0.282895
Independent Test	1	0.00337256	0	0.00916092	0	0.0208101	0.0833333	0.0032106	0	0.00373347	0	0.0235411	0.0833333	0.0208607	0.0416667	0.00630511	0	0.00813576	0	0.00795732	0
	2	0.00876716	0	0.00901734	0	0.017716	0	0.00382287	0	0.00375717	0	0.0154382	0.0416667	0.0142256	0	0.00940555	0	0.00689788	0.0416667	0.00505446	0
DL2: Permuted indications
Set	Run	GAT		GCNmean		GCNmax		ANALOGY		ComplEx		HolE		RESCAL		DistMult		TransE		TransD
		MRR	Hit@10	MRR	Hit@10	MRR	Hit@10	MRR	Hit@10	MRR	Hit@10	MRR	Hit@10	MRR	Hit@10	MRR	Hit@10	MRR	Hit@10	MRR	Hit@10
Test	1	0.365039	0.546902	0.381725	0.507854	0.513832	0.637771	0.149118	0.287118	0.150105	0.281548	0.116358	0.231937	0.154709	0.30044	0.0882075	0.173345	0.123009	0.213025	0.102096	0.220163
	2	0.34949	0.53701	0.404369	0.510713	0.513843	0.651104	0.153802	0.294364	0.155596	0.300115	0.132136	0.25078	0.169783	0.314589	0.0768774	0.138385	0.151296	0.256939	0.107448	0.239472
Indication	1	0.217222	0.407895	0.23137	0.309211	0.138909	0.328947	0.0531645	0.144737	0.102531	0.157895	0.0438856	0.0855263	0.110195	0.243421	0.0567684	0.125	0.0724	0.256579	0.0638183	0.151316
	2	0.151129	0.407895	0.188904	0.381579	0.299528	0.375	0.0352013	0.0789474	0.0817438	0.125	0.0449831	0.105263	0.0825019	0.243421	0.0909591	0.223684	0.147767	0.296053	0.0894549	0.263158
DL3: Cold-start (drugs)
Set	Run	GAT		GCNmean		GCNmax		ANALOGY		ComplEx		HolE		RESCAL		DistMult		TransE		TransD
		MRR	Hit@10	MRR	Hit@10	MRR	Hit@10	MRR	Hit@10	MRR	Hit@10	MRR	Hit@10	MRR	Hit@10	MRR	Hit@10	MRR	Hit@10	MRR	Hit@10
Indication	1	0.314991	0.514925	0.164446	0.276119	0.146941	0.231343	0.110763	0.253731	0.145932	0.223881	0.127248	0.253731	0.244042	0.447761	0.0760683	0.141791	0.145666	0.30597	0.202775	0.373134
	2	0.302861	0.552239	0.177237	0.283582	0.230244	0.335821	0.102858	0.201493	0.0615825	0.141791	0.120062	0.231343	0.249781	0.492537	0.0881356	0.156716	0.188349	0.276119	0.154668	0.30597
Independent Test	1	0.0227956	0.0416667	0.00743759	0	0.0107261	0	0.000290761	0	0.00670095	0	0.00226707	0	0.0164776	0.0833333	0.0545362	0.208333	0.00850298	0	0.00545937	0
	2	0.0217805	0.0416667	0.00546006	0	0.00853129	0	0.000534017	0	0.00687869	0.0416667	0.0477471	0.125	0.0550689	0.0833333	0.0145673	0	0.00774733	0	0.0122773	0
DL3: Cold-start (diseases)
Set	Run	GAT		GCNmean		GCNmax		ANALOGY		ComplEx		HolE		RESCAL		DistMult		TransE		TransD
		MRR	Hit@10	MRR	Hit@10	MRR	Hit@10	MRR	Hit@10	MRR	Hit@10	MRR	Hit@10	MRR	Hit@10	MRR	Hit@10	MRR	Hit@10	MRR	Hit@10
Indication	1	0.148109	0.415888	0.157601	0.327103	0.0761486	0.17757	0.10175	0.252336	0.0452867	0.0514019	0.0705184	0.116822	0.225436	0.383178	0.0614869	0.233645	0.0636206	0.126168	0.0834647	0.275701
	2	0.105648	0.228972	0.127087	0.191589	0.13072	0.331776	0.0713695	0.158879	0.0390876	0.0794393	0.0513962	0.135514	0.199326	0.359813	0.180209	0.257009	0.100247	0.182243	0.108508	0.196262
Independent Test	1	0.0303931	0.0833333	0.00789065	0	0.00851749	0	0.00202381	0	0.0106587	0.0416667	0.0248536	0.0833333	0.0414328	0.0833333	0.0118109	0	0.00623351	0	0.00984922	0
	2	0.023099	0.0416667	0.00958723	0	0.00955768	0	0.00450707	0	0.00742099	0	0.00802366	0	0.0816999	0.166667	0.039278	0.125	0.00593825	0	0.00955347	0
